# Reporter gene assay for membrane fusion of extracellular vesicles

**DOI:** 10.1101/2021.02.16.431359

**Authors:** Masaharu Somiya, Shun’ichi Kuroda

## Abstract

**Abstract:** Extracellular vesicles (EVs) secreted by living cells are expected to deliver biological cargo molecules, including RNA and proteins, to the cytoplasm of recipient cells. There is an increasing need to understand the mechanism of intercellular cargo delivery by EVs. However, the lack of a feasible bioassay has hampered our understanding of the biological processes of EV uptake, membrane fusion, and cargo delivery to recipient cells. Here, we describe a reporter gene assay that can measure the membrane fusion efficiency of EVs during cargo delivery to recipient cells. When EVs containing tetracycline transactivator (tTA)-fused tetraspanins are internalized by recipient cells and fuse with cell membranes, the tTA domain is exposed to the cytoplasm and cleaved by protease to induce tetracycline responsive element (TRE)-mediated reporter gene expression in recipient cells. This assay (designated as **E**V-mediated **t**etraspanin-**t**TA **d**elivery assay, ETTD assay), enabled us to assess the cytoplasmic cargo delivery efficiency of EVs in recipient cells. With the help of a vesicular stomatitis virus-derived membrane fusion protein, the ETTD assay could detect significant enhancement of cargo delivery efficiency of EVs. Furthermore, the ETTD assay could evaluate the effect of potential cargo delivery enhancers/inhibitors. Thus, the ETTD assay may contribute to a better understanding of the underlying mechanism of the cytoplasmic cargo delivery by EVs.
