## Supplementary Tables for "Reporter gene assay for membrane fusion of extracellular vesicles"

### Sheet: Table S1
Number	Type	Name	Manufacturer	Cat#
1	Inhibitor	chloroquine	Sigma	C6628
2	Inhibitor	Bafilomycin A1	Cayman Chemical Company	CAY-11038
3	Inhibitor	Protease inhibitor cocktail	Nacalai Tesque	25955-24
4	Buffer	RIPA buffer	Nacalai Tesque	16488-34
5	WB detection	ImmunoStar LD	Wako	296-69901
6	Antibody	anti-GAPDH, monoclonal, HRP-conjugated	Wako	015-25473
7	Antibody	TetR Monoclonal Antibody (Clone 9G9)	Clontech	Z1131N
8	Antibody	Goat anti-mouse IgG-HRP	TCI	G0407-VIAL
9	Antibody	Anti-CD9 antibody, mouse monoclonal (1K)	Wako	018-27761
10	Antibody	Anti-CD81 antibody, mouse monoclonal (17B1)	Wako	015-27771
11	Antibody	Anti-VSV-Glycoprotein, mouse monoclonal (8G5F11)	Merck	MABF2337-25UG

### Sheet: Table S2
Number	Name	Insert	Source	Availability	Reference
1	pTRE3G-NlucP	C-terminally PEST-tagged NanoLuc under TRE3G promoter	-	Addgene #162595	this study
2	pcDNA3.1-CD9-(TEV)-tTA	human CD9-TEV cleavage site-tTA	-	Addgene #162596	this study
3	pcDNA3.1-CD63-(TEV)-tTA	human CD63-TEV cleavage site-tTA	-	Addgene #162597	this study
4	pcDNA3.1-CD81-(TEV)-tTA	human CD81-TEV cleavage site-tTA	-	Addgene #162598	this study
5	pcDNA3.1-TEVp	TEV protease under CMV promoter	-	Addgene #162599	this study
6	pCMV-VSV-G-Myc	VSV-G, C-terminal Myc tag	Addgene #80054	Addgene #80054	1
7	pCMV-VSV-G(P127D)-Myc	VSV-G(P127D mutant), C-terminal Myc tag	Addgene #80055	Addgene #80055	1
8	pCAG-EGFP	EGFP under CAG promoter	Addgene #89684	Addgene #89684	2
9	pTetOn-EGFP	EGFP under TRE3G promoter	Addgene #89453	Addgene #89453	3
10	pcDNA3.1-LoxP-mKate-LoxP-EGFP	LoxP-flanked mKate and EGFP under CMV promoter	-	-	this study
11	pcDNA3.1-CD81-(TEV)-Cre	human CD81-TEV cleavage site-Cre recombinase	-	-	this study
1	J. Votteler et al., “Designed proteins induce the formation of nanocage-containing extracellular vesicles.,” Nature, vol. 540, no. 7632, pp. 292–295, Nov. 2016, doi: 10.1038/nature20607.
2	B. H. Weinberg et al., “Large-scale design of robust genetic circuits with multiple inputs and outputs for mammalian cells,” Nature Biotechnology, vol. 35, no. 5, pp. 453–462, 2017, doi: 10.1038/nbt.3805.
3	M. Harterink et al., “DeActs: genetically encoded tools for perturbing the actin cytoskeleton in single cells,” Nat Methods, vol. 14, no. 5, pp. 479–482, May 2017, doi: 10.1038/nmeth.4257.
	DNA sequence of plasmids is available upon request
